# Rapid Shift Toward Pulsed Field Ablation and Precision Risk Stratification in High-Impact Atrial Fibrillation Research

**DOI:** 10.64898/2026.09.11.751096

**Authors:** Zheng Su, Tinsley Li

## Abstract

Conventional bibliometrics rely on lifetime citations, obscuring immediate shifts in cardiovascular research paradigms. To track emerging trends in atrial fibrillation management, we performed a comparative bibliometric analysis of the 50 highest-cited original research articles per year in OpenAlex topic T10065 across consecutive 2023 (Class of 2025) and 2024 (Class of 2026) publication cohorts. Articles were ranked using a fixed 18-month post-publication citation window, and extracted concepts were normalized into 719 canonical topics and 32 parent themes using large language model curation. Concept frequency tracking demonstrated a swift technological shift, with pulsed field ablation showing the largest topic frequency increase (+0.08, from 0.30 to 0.38) to become the leading canonical topic in 2024, displacing conventional thermal pulmonary vein isolation (-0.18, 0.40 to 0.22). Simultaneously, stroke prevention focus shifted toward refined predictive modeling, with increases in Risk Stratification and Predictive Models (+0.08, 0.30 to 0.38) and CHA2DS2-VASc scoring (+0.08, from 0.10 to 0.18). High-impact atrial fibrillation research is rapidly pivoting toward non-thermal ablation safety profiling and precision risk stratification, highlighting the utility of fixed-window concept mining for capturing real-time scientific evolution. Online explorer of the result is available at https://pri.pepkio.com
