## Supplementary Table S1 for "Rapid Shift Toward Pulsed Field Ablation and Precision Risk Stratification in High-Impact Atrial Fibrillation Research"

### Sheet: Sheet1
rank	18-month citation count	topical relevance classification	article title	journal	publication date	DOI
1	318	on-topic	Pulsed Field or Conventional Thermal Ablation for Paroxysmal Atrial Fibrillation	New England Journal of Medicine	2023-08-27	10.1056/nejmoa2307291
2	263	on-topic	Apixaban for Stroke Prevention in Subclinical Atrial Fibrillation	New England Journal of Medicine	2023-11-12	10.1056/nejmoa2310234
3	239	on-topic	Anticoagulation with Edoxaban in Patients with Atrial High-Rate Episodes	New England Journal of Medicine	2023-08-25	10.1056/nejmoa2303062
4	215	on-topic	Catheter Ablation in End-Stage Heart Failure with Atrial Fibrillation	New England Journal of Medicine	2023-08-27	10.1056/nejmoa2306037
5	181	on-topic	Pulsed Field Ablation for the Treatment of Atrial Fibrillation: PULSED AF Pivotal Trial	Circulation	2023-03-06	10.1161/circulationaha.123.063988
6	134	on-topic	Effect of Catheter Ablation Using Pulmonary Vein Isolation With vs Without Posterior Left Atrial Wall Isolation on Atrial Arrhythmia Recurrence in Patients With Persistent Atrial Fibrillation	JAMA	2023-01-10	10.1001/jama.2022.23722
7	127	on-topic	Safety and Effectiveness of Pulsed Field Ablation to Treat Atrial Fibrillation: One-Year Outcomes From the MANIFEST-PF Registry	Circulation	2023-05-18	10.1161/circulationaha.123.064959
8	121	on-topic	EUropean real-world outcomes with Pulsed field ablatiOn in patients with symptomatic atRIAl fibrillation: lessons from the multi-centre EU-PORIA registry	EP Europace	2023-06-27	10.1093/europace/euad185
9	103	on-topic	Safety of Switching from a Vitamin K Antagonist to a Non-Vitamin K Antagonist Oral Anticoagulant in Frail Older Patients with Atrial Fibrillation: Results of the FRAIL-AF Randomized Controlled Trial	Circulation	2023-08-27	10.1161/circulationaha.123.066485
10	99	on-topic	An enhanced ResNet-50 deep learning model for arrhythmia detection using electrocardiogram biomedical indicators	Evolving Systems	2023-12-28	10.1007/s12530-023-09559-0
11	82	on-topic	Severe acute kidney injury related to haemolysis after pulsed field ablation for atrial fibrillation	EP Europace	2023-12-28	10.1093/europace/euad371
12	81	on-topic	Early versus Later Anticoagulation for Stroke with Atrial Fibrillation	New England Journal of Medicine	2023-05-24	10.1056/nejmoa2303048
13	75	on-topic	A worldwide survey on incidence, management, and prognosis of oesophageal fistula formation following atrial fibrillation catheter ablation: the POTTER-AF study	European Heart Journal	2023-04-16	10.1093/eurheartj/ehad250
14	69	on-topic	Paroxysmal Atrial Fibrillation Ablation Using a Novel Variable-Loop Biphasic Pulsed Field Ablation Catheter Integrated With a 3-Dimensional Mapping System: 1-Year Outcomes of the Multicenter inspIRE Study	Circulation Arrhythmia and Electrophysiology	2023-02-03	10.1161/circep.122.011780
15	66	on-topic	Pulsed electric field, cryoballoon, and radiofrequency for paroxysmal atrial fibrillation ablation: a propensity score-matched comparison	EP Europace	2023-12-28	10.1093/europace/euae016
16	60	on-topic	Pulsed Field Versus Cryoballoon Pulmonary Vein Isolation for Atrial Fibrillation: Efficacy, Safety, and Long-Term Follow-Up in a 400-Patient Cohort	Circulation Arrhythmia and Electrophysiology	2023-05-31	10.1161/circep.123.011920
17	57	on-topic	Final Study Report of Andexanet Alfa for Major Bleeding With Factor Xa Inhibitors	Circulation	2023-02-20	10.1161/circulationaha.121.057844
18	53	on-topic	A Focal Ablation Catheter Toggling Between Radiofrequency and Pulsed Field Energy to Treat Atrial Fibrillation	JACC. Clinical electrophysiology	2023-04-16	10.1016/j.jacep.2023.04.002
19	50	on-topic	Coronary Artery Spasm During Pulsed Field vs Radiofrequency Catheter Ablation of the Mitral Isthmus	JAMA Cardiology	2023-11-29	10.1001/jamacardio.2023.4405
20	50	on-topic	Effects of Contact Force on Lesion Size During Pulsed Field Catheter Ablation: Histochemical Characterization of Ventricular Lesion Boundaries	Circulation Arrhythmia and Electrophysiology	2023-12-28	10.1161/circep.123.012026
21	48	on-topic	The Role of Artificial Intelligence in Coronary Artery Disease and Atrial Fibrillation	Balkan Medical Journal	2023-04-07	10.4274/balkanmedj.galenos.2023.06042023
22	46	on-topic	Clinical Validation of 5 Direct-to-Consumer Wearable Smart Devices to Detect Atrial Fibrillation	JACC. Clinical electrophysiology	2023-01-18	10.1016/j.jacep.2022.09.011
23	43	on-topic	Histological validation of atrial structural remodelling in patients with atrial fibrillation	European Heart Journal	2023-06-23	10.1093/eurheartj/ehad396
24	42	on-topic	Posterior wall ablation by pulsed-field ablation: procedural safety, efficacy, and findings on redo procedures	EP Europace	2023-12-28	10.1093/europace/euae006
25	41	on-topic	Acquired risk factors and incident atrial fibrillation according to age and genetic predisposition	European Heart Journal	2023-09-19	10.1093/eurheartj/ehad615
26	40	on-topic	Global burden of atrial fibrillation/atrial flutter and its attributable risk factors from 1990 to 2019	EP Europace	2023-01-04	10.1093/europace/euac237
27	40	on-topic	Practical intelligent diagnostic algorithm for wearable 12-lead ECG via self-supervised learning on large-scale dataset	Nature Communications	2023-06-23	10.1038/s41467-023-39472-8
28	40	on-topic	Impact of SGLT2 Inhibitors on AF Recurrence After Catheter Ablation in Patients With Type 2 Diabetes	JACC. Clinical electrophysiology	2023-08-09	10.1016/j.jacep.2023.06.008
29	39	on-topic	Development and Validation of the DOAC Score: A Novel Bleeding Risk Prediction Tool for Patients With Atrial Fibrillation on Direct-Acting Oral Anticoagulants	Circulation	2023-08-25	10.1161/circulationaha.123.064556
30	39	on-topic	Direct Oral Anticoagulants Versus Warfarin Across the Spectrum of Kidney Function: Patient-Level Network Meta-Analyses From COMBINE AF	Circulation	2023-04-12	10.1161/circulationaha.122.062752
31	37	on-topic	Pulsed-Field Ablation on Mitral Isthmus in Persistent Atrial Fibrillation	JACC. Clinical electrophysiology	2023-06-21	10.1016/j.jacep.2023.03.021
32	37	on-topic	Anticoagulation with edoxaban in patients with long atrial high-rate episodes ≥24 h	European Heart Journal	2023-11-12	10.1093/eurheartj/ehad771
33	36	on-topic	New-onset atrial fibrillation prediction: the HARMS2-AF risk score	European Heart Journal	2023-06-23	10.1093/eurheartj/ehad375
34	36	on-topic	Atrial fibrillation progression after cryoablation vs. radiofrequency ablation: the CIRCA-DOSE trial	European Heart Journal	2023-08-25	10.1093/eurheartj/ehad572
35	36	on-topic	Impact of early vs. delayed atrial fibrillation catheter ablation on atrial arrhythmia recurrences	European Heart Journal	2023-04-16	10.1093/eurheartj/ehad247
36	35	on-topic	Intracardiac Echocardiography to Guide Watchman FLX Implantation	JACC: Cardiovascular Interventions	2023-02-08	10.1016/j.jcin.2022.10.024
37	35	on-topic	The Impact of Polypharmacy on the Effectiveness and Safety of Non-vitamin K Antagonist Oral Anticoagulants in Patients with Atrial Fibrillation	Thrombosis and Haemostasis	2023-06-27	10.1055/s-0043-1769735
38	35	on-topic	Efficacy and safety of pulmonary vein isolation with pulsed field ablation vs. novel cryoballoon ablation system for atrial fibrillation	EP Europace	2023-11-30	10.1093/europace/euad329
39	34	on-topic	Atrial Fibrillation Catheter Ablation vs Medical Therapy and Psychological Distress	JAMA	2023-09-12	10.1001/jama.2023.14685
40	34	on-topic	Pulsed field ablation using focal contact force-sensing catheters for treatment of atrial fibrillation: acute and 90-day invasive remapping results	EP Europace	2023-06-01	10.1093/europace/euad147
41	33	on-topic	Very High-Power Ablation for Contiguous Pulmonary Vein Isolation	JACC. Clinical electrophysiology	2023-01-18	10.1016/j.jacep.2022.10.039
42	32	on-topic	Mobile Health-Technology-Integrated Care for Atrial Fibrillation: A Win Ratio Analysis from the mAFA-II Randomized Clinical Trial	Thrombosis and Haemostasis	2023-05-29	10.1055/s-0043-1769612
43	32	on-topic	Efficacy and safety of hybrid epicardial and endocardial ablation versus endocardial ablation in patients with persistent and longstanding persistent atrial fibrillation: a randomised, controlled trial	EClinicalMedicine	2023-06-21	10.1016/j.eclinm.2023.102052
44	31	on-topic	Atrial Fibrillation Ablation for Heart Failure With Preserved Ejection Fraction	JACC Heart Failure	2023-03-01	10.1016/j.jchf.2023.01.008
45	31	on-topic	Stroke risk in women with atrial fibrillation	European Heart Journal	2023-07-26	10.1093/eurheartj/ehad508
46	30	on-topic	Characteristics and Outcomes of Patients with Atrial Versus Ventricular Secondary Tricuspid Regurgitation Undergoing Tricuspid Transcatheter Edge-to-Edge Repair – Results from the TriValve Registry	European Journal of Heart Failure	2023-10-31	10.1002/ejhf.3075
47	30	on-topic	Atrioesophageal Fistula Rates Before and After Adoption of Active Esophageal Cooling During Atrial Fibrillation Ablation	JACC. Clinical electrophysiology	2023-09-20	10.1016/j.jacep.2023.08.022
48	29	on-topic	Non-vitamin K Antagonist Oral Anticoagulant, Warfarin, and ABC Pathway Adherence on Hierarchical Outcomes: Win Ratio Analysis of the COOL-AF Registry	Thrombosis and Haemostasis	2023-08-25	10.1055/s-0043-1772773
49	29	on-topic	Association of Alternative Anticoagulation Strategies and Outcomes in Patients With Ischemic Stroke While Taking a Direct Oral Anticoagulant	Neurology	2023-05-24	10.1212/wnl.0000000000207422
50	29	on-topic	Outcomes after cryoballoon ablation of paroxysmal atrial fibrillation with the PolarX or the Arctic Front Advance Pro: a prospective multicentre experience	EP Europace	2023-01-24	10.1093/europace/euad005
