## Supplementary Table S2 for "Rapid Shift Toward Pulsed Field Ablation and Precision Risk Stratification in High-Impact Atrial Fibrillation Research"

### Sheet: Sheet1
rank	18-month citation count	topical relevance classification	article title	journal	publication date	DOI
1	278	on-topic	Safety of pulsed field ablation in more than 17,000 patients with atrial fibrillation in the MANIFEST-17K study	Nature Medicine	2024-07-01	10.1038/s41591-024-03114-3
2	164	on-topic	Andexanet for Factor Xa Inhibitor–Associated Acute Intracerebral Hemorrhage	New England Journal of Medicine	2024-05-15	10.1056/nejmoa2313040
3	149	on-topic	Left Atrial Appendage Closure after Ablation for Atrial Fibrillation	New England Journal of Medicine	2024-11-16	10.1056/nejmoa2408308
4	129	on-topic	Global burden of atrial fibrillation/atrial flutter and its attributable risk factors from 1990 to 2021	EP Europace	2024-07-01	10.1093/europace/euae195
5	118	on-topic	Asundexian versus Apixaban in Patients with Atrial Fibrillation	New England Journal of Medicine	2024-09-01	10.1056/nejmoa2407105
6	100	on-topic	Interpretable machine learning model for new-onset atrial fibrillation prediction in critically ill patients: a multi-center study	Critical Care	2024-10-29	10.1186/s13054-024-05138-0
7	90	on-topic	Pulsed Field Ablation to Treat Paroxysmal Atrial Fibrillation: Safety and Effectiveness in the AdmIRE Pivotal Trial	Circulation	2024-09-11	10.1161/circulationaha.124.070333
8	83	on-topic	Pulmonary Vein Isolation With Optimized Linear Ablation vs Pulmonary Vein Isolation Alone for Persistent AF	JAMA	2024-11-18	10.1001/jama.2024.24438
9	75	on-topic	Dual-energy lattice-tip ablation system for persistent atrial fibrillation: a randomized trial	Nature Medicine	2024-05-17	10.1038/s41591-024-03022-6
10	75	on-topic	Characterization and Clinical Significance of Hemolysis After Pulsed Field Ablation for Atrial Fibrillation: Results of a Multicenter Analysis	Circulation Arrhythmia and Electrophysiology	2024-08-30	10.1161/circep.124.012732
11	74	on-topic	Edoxaban Antithrombotic Therapy for Atrial Fibrillation and Stable Coronary Artery Disease	New England Journal of Medicine	2024-09-01	10.1056/nejmoa2407362
12	66	on-topic	Temporal trends in lifetime risks of atrial fibrillation and its complications between 2000 and 2022: Danish, nationwide, population based cohort study	BMJ	2024-04-10	10.1136/bmj-2023-077209
13	65	on-topic	Comparing CHA2DS2-VA and CHA2DS2-VASc scores for stroke risk stratification in patients with atrial fibrillation: a temporal trends analysis from the retrospective Finnish AntiCoagulation in Atrial Fibrillation (FinACAF) cohort	The Lancet Regional Health - Europe	2024-06-13	10.1016/j.lanepe.2024.100967
14	61	on-topic	Minimum National Prevalence of Diagnosed Atrial Fibrillation Inferred From California Acute Care Facilities	Journal of the American College of Cardiology	2024-09-11	10.1016/j.jacc.2024.07.014
15	60	on-topic	Optimal timing of anticoagulation after acute ischaemic stroke with atrial fibrillation (OPTIMAS): a multicentre, blinded-endpoint, phase 4, randomised controlled trial	The Lancet	2024-10-24	10.1016/s0140-6736(24)02197-4
16	58	on-topic	Acute Kidney Injury Resulting From Hemoglobinuria After Pulsed-Field Ablation in Atrial Fibrillation	JACC. Clinical electrophysiology	2024-02-01	10.1016/j.jacep.2023.12.008
17	49	on-topic	Gender and contemporary risk of adverse events in atrial fibrillation	European Heart Journal	2024-09-01	10.1093/eurheartj/ehae539
18	48	on-topic	Apixaban vs Aspirin According to CHA2DS2-VASc Score in Subclinical Atrial Fibrillation	Journal of the American College of Cardiology	2024-05-19	10.1016/j.jacc.2024.05.002
19	48	on-topic	Cost, efficiency, and outcomes of pulsed field ablation vs thermal ablation for atrial fibrillation: A real-world study	Heart Rhythm	2024-05-17	10.1016/j.hrthm.2024.05.032
20	46	on-topic	Pulsed Field vs Conventional Thermal Ablation for Paroxysmal Atrial Fibrillation	Journal of the American College of Cardiology	2024-05-18	10.1016/j.jacc.2024.05.001
21	45	on-topic	The association between triglyceride glucose-body mass index and all-cause mortality in critically ill patients with atrial fibrillation: a retrospective study from MIMIC-IV database	Cardiovascular Diabetology	2024-02-10	10.1186/s12933-024-02153-x
22	45	on-topic	Periprocedural Intravascular Hemolysis During Atrial Fibrillation Ablation	JACC. Clinical electrophysiology	2024-05-16	10.1016/j.jacep.2024.05.001
23	43	on-topic	Impact of Left Atrial Posterior Wall Ablation During Pulsed-Field Ablation for Persistent Atrial Fibrillation	JACC. Clinical electrophysiology	2024-02-01	10.1016/j.jacep.2024.01.017
24	43	on-topic	Ischaemic stroke in women with atrial fibrillation: temporal trends and clinical implications	European Heart Journal	2024-04-12	10.1093/eurheartj/ehae198
25	43	on-topic	Pulmonary Vein Isolation vs Sham Intervention in Symptomatic Atrial Fibrillation	JAMA	2024-09-02	10.1001/jama.2024.17921
26	41	on-topic	Redefining the blanking period after pulsed field ablation in patients with atrial fibrillation	Heart Rhythm	2024-08-06	10.1016/j.hrthm.2024.08.011
27	41	on-topic	Refining the CHA2DS2VASc risk stratification scheme: shall we drop the sex category criterion?	EP Europace	2024-11-01	10.1093/europace/euae280
28	40	on-topic	Radiofrequency catheter ablation of persistent atrial fibrillation by pulmonary vein isolation with or without left atrial posterior wall isolation: long-term outcomes of the CAPLA trial	European Heart Journal	2024-08-31	10.1093/eurheartj/ehae580
29	39	on-topic	Prediction of incident atrial fibrillation using deep learning, clinical models, and polygenic scores	European Heart Journal	2024-09-01	10.1093/eurheartj/ehae595
30	38	on-topic	Performance of HAS-BLED and DOAC scores to predict major bleeding events in atrial fibrillation patients treated with direct oral anticoagulants: A report from a prospective European observational registry	European Journal of Internal Medicine	2024-07-04	10.1016/j.ejim.2024.06.022
31	38	on-topic	Rare and Common Genetic Variation Underlying Atrial Fibrillation Risk	JAMA Cardiology	2024-06-26	10.1001/jamacardio.2024.1528
32	37	on-topic	Nitroglycerin to Ameliorate Coronary Artery Spasm During Focal Pulsed-Field Ablation for Atrial Fibrillation	JACC. Clinical electrophysiology	2024-02-21	10.1016/j.jacep.2023.12.015
33	37	on-topic	Patterns of comorbidities in patients with atrial fibrillation and impact on management and long-term prognosis: an analysis from the Prospective Global GLORIA-AF Registry	BMC Medicine	2024-04-08	10.1186/s12916-024-03373-4
34	37	on-topic	Wearable Devices, Health Care Use, and Psychological Well‐Being in Patients With Atrial Fibrillation	Journal of the American Heart Association	2024-07-16	10.1161/jaha.123.033750
35	36	on-topic	Effect of Screening for Undiagnosed Atrial Fibrillation on Stroke Prevention	Journal of the American College of Cardiology	2024-09-01	10.1016/j.jacc.2024.08.019
36	34	on-topic	Superior vena cava isolation using a pentaspline pulsed-field ablation catheter: feasibility and safety in patients undergoing atrial fibrillation catheter ablation	EP Europace	2024-06-12	10.1093/europace/euae160
37	33	on-topic	Durability of Pulmonary Vein Isolation Using Pulsed-Field Ablation	JACC. Clinical electrophysiology	2024-02-07	10.1016/j.jacep.2023.11.026
38	33	on-topic	Pulmonary vein narrowing after pulsed field versus thermal ablation	EP Europace	2024-02-01	10.1093/europace/euae038
39	33	on-topic	Pulsed field vs very high-power short-duration radiofrequency ablation for atrial fibrillation: Results of a multicenter, real-world experience	Heart Rhythm	2024-05-27	10.1016/j.hrthm.2024.05.042
40	32	on-topic	Comparison of inflammatory markers for the prediction of atrial fibrillation recurrence following cryoablation	Biomarkers in Medicine	2024-09-12	10.1080/17520363.2024.2395236
41	30	on-topic	Evaluation of Ablation Parameters to Predict Irreversible Lesion Size During Pulsed Field Ablation	Circulation Arrhythmia and Electrophysiology	2024-07-25	10.1161/circep.124.012814
42	30	on-topic	Pulsed field ablation technology for pulmonary vein and left atrial posterior wall isolation in patients with persistent atrial fibrillation	Journal of Cardiovascular Electrophysiology	2024-03-22	10.1111/jce.16246
43	30	on-topic	Atrial fibrillation: age at diagnosis, incident cardiovascular events, and mortality	European Heart Journal	2024-04-09	10.1093/eurheartj/ehae216
44	30	on-topic	Consumer wearable devices for evaluation of heart rate control using digoxin versus beta-blockers: the RATE-AF randomized trial	Nature Medicine	2024-07-01	10.1038/s41591-024-03094-4
45	30	on-topic	Risk of stroke in male and female patients with atrial fibrillation in a nationwide cohort	Nature Communications	2024-08-07	10.1038/s41467-024-51193-0
46	30	on-topic	In vivo assessment of catheter-tissue contact using tissue proximity indication and its impact on cardiac lesion formation in pulsed field ablation	Heart Rhythm	2024-10-02	10.1016/j.hrthm.2024.09.061
47	30	on-topic	CHA2DS2-VASc or a non-sex score (CHA2DS2-VA) for stroke risk prediction in atrial fibrillation: contemporary insights and clinical implications	European Heart Journal	2024-09-01	10.1093/eurheartj/ehae540
48	29	on-topic	Cardiologist-level interpretable knowledge-fused deep neural network for automatic arrhythmia diagnosis	Communications Medicine	2024-02-28	10.1038/s43856-024-00464-4
49	29	on-topic	Outcomes of mechanical thrombectomy in anticoagulated patients with acute distal and medium vessel stroke	European Stroke Journal	2024-05-10	10.1177/23969873241249295
50	29	on-topic	Prediction of major intravascular hemolysis during pulsed electric field ablation of atrial fibrillation using a pentaspline catheter	Journal of Cardiovascular Electrophysiology	2024-10-13	10.1111/jce.16468
