## Supplementary Table S3 for "Rapid Shift Toward Pulsed Field Ablation and Precision Risk Stratification in High-Impact Atrial Fibrillation Research"

### Sheet: Sheet1
parent-theme name	count_2023	count_2024	norm_freq_2023	norm_freq_2024	freq_diff	fold_change	log2_fold_change
Population-Based Studies and Data Sources	6	15	0.12	0.3	0.18	2.5	1.32193
Clinical Research Methodology and Statistics	11	16	0.22	0.32	0.1	1.45455	0.540568
Interventional Procedures and Supportive Care	3	7	0.06	0.14	0.08	2.33333	1.22239
Risk Stratification and Predictive Models	15	19	0.3	0.38	0.08	1.26667	0.341037
Epidemiology and Public Health	1	5	0.02	0.1	0.08	5	2.32193
Atrial Fibrillation and Arrhythmia Characteristics	43	46	0.86	0.92	0.06	1.06977	0.0972972
Ablation Technologies and Energy Sources	20	23	0.4	0.46	0.06	1.15	0.201634
Statistical Methodology and Study Design	21	23	0.42	0.46	0.04	1.09524	0.131245
Hemostasis, Bleeding, and Thrombosis	3	5	0.06	0.1	0.04	1.66667	0.736966
Anticoagulation and Stroke Prevention	13	15	0.26	0.3	0.04	1.15385	0.206451
Patient-Reported Outcomes and Quality of Life	3	4	0.06	0.08	0.02	1.33333	0.415037
Pathology and Cellular Biology	2	3	0.04	0.06	0.02	1.5	0.584963
Patient Outcomes and Quality of Life	5	6	0.1	0.12	0.02	1.2	0.263034
Tricuspid Valve Disease and Interventions	1	1	0.02	0.02	0	1	0
Artificial Intelligence and Machine Learning in Medicine	6	6	0.12	0.12	0	1	0
Comorbidities and Associated Conditions	8	8	0.16	0.16	0	1	0
Preclinical Models and Experimental Methods	1	1	0.02	0.02	0	1	0
Pharmacotherapies and Drug Management	8	7	0.16	0.14	-0.02	0.875	-0.192645
Biomarkers and Laboratory Tests	6	5	0.12	0.1	-0.02	0.833333	-0.263034
Molecular and Genetic Biomarkers	2	1	0.04	0.02	-0.02	0.5	-1
Cardiac Monitoring and Diagnostics	12	10	0.24	0.2	-0.04	0.833333	-0.263034
Imaging and Echocardiography	6	4	0.12	0.08	-0.04	0.666667	-0.584963
Unclassified	2	0	0.04	0	-0.04	2.5e-11	-35.2193
Procedural Safety and Complications	14	12	0.28	0.24	-0.04	0.857143	-0.222392
Clinical Trials and Registries	14	12	0.28	0.24	-0.04	0.857143	-0.222392
Cardiovascular Diseases and Risk Factors	15	12	0.3	0.24	-0.06	0.8	-0.321928
Electroanatomical Mapping Systems	7	4	0.14	0.08	-0.06	0.571429	-0.807355
Atrial Fibrillation Management Strategies and Pharmacotherapy	12	8	0.24	0.16	-0.08	0.666667	-0.584963
Outcomes and Endpoints	25	21	0.5	0.42	-0.08	0.84	-0.251539
Catheter Ablation: Procedures and Techniques	29	23	0.58	0.46	-0.12	0.793103	-0.334419
Diagnostic Technologies and Imaging	14	4	0.28	0.08	-0.2	0.285714	-1.80735
Cardiac Electrophysiology and Catheter Ablation	24	12	0.48	0.24	-0.24	0.5	-1
