## Supplementary Table S4 for "Rapid Shift Toward Pulsed Field Ablation and Precision Risk Stratification in High-Impact Atrial Fibrillation Research"

### Sheet: Sheet1
canonical topic name	count_2023	count_2024	norm_freq_2023	norm_freq_2024	freq_diff	fold_change	log2_fold_change
Pulsed field ablation	15	19	0.3	0.38	0.08	1.26667	0.341037
Anticoagulation therapy	4	8	0.08	0.16	0.08	2	1
CHA2DS2-VA score	0	4	0	0.08	0.08	8e+10	36.2193
Temporal trends	1	5	0.02	0.1	0.08	5	2.32193
CHA2DS2-VASc score	5	9	0.1	0.18	0.08	1.8	0.847997
Ischemic stroke	4	7	0.08	0.14	0.06	1.75	0.807355
lactate dehydrogenase	0	3	0	0.06	0.06	60000000001	35.8042
Non-inferiority trial	1	4	0.02	0.08	0.06	4	2
Heart failure	1	4	0.02	0.08	0.06	4	2
Risk stratification	1	4	0.02	0.08	0.06	4	2
Hemolysis	1	4	0.02	0.08	0.06	4	2
New-onset atrial fibrillation	0	3	0	0.06	0.06	60000000001	35.8042
Area under the ROC curve	3	6	0.06	0.12	0.06	2	1
Stroke risk stratification	1	4	0.02	0.08	0.06	4	2
MIMIC-IV database	0	3	0	0.06	0.06	60000000001	35.8042
Sex category scoring	0	2	0	0.04	0.04	40000000001	35.2193
integrated discrimination improvement	0	2	0	0.04	0.04	40000000001	35.2193
Anticoagulant-naïve patients	0	2	0	0.04	0.04	40000000001	35.2193
haptoglobin	0	2	0	0.04	0.04	40000000001	35.2193
critically ill patients	0	2	0	0.04	0.04	40000000001	35.2193
ADVENT trial	0	2	0	0.04	0.04	40000000001	35.2193
stroke	2	4	0.04	0.08	0.04	2	1
Years of life lost	0	2	0	0.04	0.04	40000000001	35.2193
UK primary care data	0	2	0	0.04	0.04	40000000001	35.2193
FinACAF study	0	2	0	0.04	0.04	40000000001	35.2193
Net reclassification improvement	0	2	0	0.04	0.04	40000000001	35.2193
Holistic management approach	0	2	0	0.04	0.04	40000000001	35.2193
female sex	0	2	0	0.04	0.04	40000000001	35.2193
Free hemoglobin	0	2	0	0.04	0.04	40000000001	35.2193
Hemolysis-related renal failure	0	2	0	0.04	0.04	40000000001	35.2193
Cardiomyopathy	0	2	0	0.04	0.04	40000000001	35.2193
National Institutes of Health Stroke Scale	0	2	0	0.04	0.04	40000000001	35.2193
modified Rankin scale	0	2	0	0.04	0.04	40000000001	35.2193
Cardiovascular events	0	2	0	0.04	0.04	40000000001	35.2193
hemoglobinuria	0	2	0	0.04	0.04	40000000001	35.2193
beta-blockers	0	2	0	0.04	0.04	40000000001	35.2193
Catheter-tissue contact	1	3	0.02	0.06	0.04	3	1.58496
Cardioversion	1	3	0.02	0.06	0.04	3	1.58496
Sex-specific stroke risk	1	3	0.02	0.06	0.04	3	1.58496
atrial fibrillation	28	30	0.56	0.6	0.04	1.07143	0.0995357
Cox proportional hazards model	3	4	0.06	0.08	0.02	1.33333	0.415037
Blanking period	4	5	0.08	0.1	0.02	1.25	0.321928
Consumer wearable devices	1	2	0.02	0.04	0.02	2	1
large-tip catheter	0	1	0	0.02	0.02	20000000001	34.2193
catheter laboratory time	0	1	0	0.02	0.02	20000000001	34.2193
stroke rate ratio	0	1	0	0.02	0.02	20000000001	34.2193
PFA	1	2	0.02	0.04	0.02	2	1
long-term outcomes	0	1	0	0.02	0.02	20000000001	34.2193
likelihood ratio test	0	1	0	0.02	0.02	20000000001	34.2193
TPI	0	1	0	0.02	0.02	20000000001	34.2193
pacing maneuvers	0	1	0	0.02	0.02	20000000001	34.2193
telemedicine application	0	1	0	0.02	0.02	20000000001	34.2193
periprocedural hemolysis	0	1	0	0.02	0.02	20000000001	34.2193
CTNNA3 gene	0	1	0	0.02	0.02	20000000001	34.2193
latent class analysis	0	1	0	0.02	0.02	20000000001	34.2193
double-blind randomized clinical trial	0	1	0	0.02	0.02	20000000001	34.2193
closed-chest swine model	0	1	0	0.02	0.02	20000000001	34.2193
sinus node dysfunction	0	1	0	0.02	0.02	20000000001	34.2193
continuous renal replacement therapy	0	1	0	0.02	0.02	20000000001	34.2193
electrocardiographic heart rate	0	1	0	0.02	0.02	20000000001	34.2193
deep learning multi-label model	0	1	0	0.02	0.02	20000000001	34.2193
absolute risk difference	0	1	0	0.02	0.02	20000000001	34.2193
interpretable prediction model	0	1	0	0.02	0.02	20000000001	34.2193
PROMPT-AF trial	0	1	0	0.02	0.02	20000000001	34.2193
heart rate on exertion	0	1	0	0.02	0.02	20000000001	34.2193
OPTIMAS trial	0	1	0	0.02	0.02	20000000001	34.2193
state-level extrapolation	0	1	0	0.02	0.02	20000000001	34.2193
rare predicted loss-of-function variants	0	1	0	0.02	0.02	20000000001	34.2193
myoglobin-related nephrotoxicity	0	1	0	0.02	0.02	20000000001	34.2193
verapamil or diltiazem	0	1	0	0.02	0.02	20000000001	34.2193
symptom preoccupation	0	1	0	0.02	0.02	20000000001	34.2193
hematoma expansion	0	1	0	0.02	0.02	20000000001	34.2193
impedance decrease	0	1	0	0.02	0.02	20000000001	34.2193
Mechanical alternative to anticoagulation	0	1	0	0.02	0.02	20000000001	34.2193
cardiovascular prognosis	0	1	0	0.02	0.02	20000000001	34.2193
age-specific risks	0	1	0	0.02	0.02	20000000001	34.2193
creatinine	0	1	0	0.02	0.02	20000000001	34.2193
6 common arrhythmias	0	1	0	0.02	0.02	20000000001	34.2193
diabetes	0	1	0	0.02	0.02	20000000001	34.2193
Systemic immune inflammation index	0	1	0	0.02	0.02	20000000001	34.2193
C-statistic	1	2	0.02	0.04	0.02	2	1
bilirubin	0	1	0	0.02	0.02	20000000001	34.2193
patient phenotypes	0	1	0	0.02	0.02	20000000001	34.2193
Intensive care unit	0	1	0	0.02	0.02	20000000001	34.2193
vascular disease	0	1	0	0.02	0.02	20000000001	34.2193
heart failure risk	0	1	0	0.02	0.02	20000000001	34.2193
interpretable diagnostic model	0	1	0	0.02	0.02	20000000001	34.2193
lesion depth prediction	0	1	0	0.02	0.02	20000000001	34.2193
lesion indexing	0	1	0	0.02	0.02	20000000001	34.2193
anticoagulation decision-making	0	1	0	0.02	0.02	20000000001	34.2193
NCT03795298	0	1	0	0.02	0.02	20000000001	34.2193
mechanical ventilation	0	1	0	0.02	0.02	20000000001	34.2193
Variable-loop PFA catheter	1	2	0.02	0.04	0.02	2	1
prothrombin complex concentrate	0	1	0	0.02	0.02	20000000001	34.2193
lattice-tip ablation	0	1	0	0.02	0.02	20000000001	34.2193
diagnosed atrial fibrillation	0	1	0	0.02	0.02	20000000001	34.2193
psychological well-being	0	1	0	0.02	0.02	20000000001	34.2193
Short Form 36	0	1	0	0.02	0.02	20000000001	34.2193
tertiary cardiac centre	0	1	0	0.02	0.02	20000000001	34.2193
aggregate cross-sectional area	0	1	0	0.02	0.02	20000000001	34.2193
PVI-only	0	1	0	0.02	0.02	20000000001	34.2193
myocardial infarction	1	2	0.02	0.04	0.02	2	1
fluoroscopy-only ablation	0	1	0	0.02	0.02	20000000001	34.2193
atrial ablation	0	1	0	0.02	0.02	20000000001	34.2193
regional variations	0	1	0	0.02	0.02	20000000001	34.2193
physical activity monitoring	0	1	0	0.02	0.02	20000000001	34.2193
L-typed relationship	0	1	0	0.02	0.02	20000000001	34.2193
collateral damage	0	1	0	0.02	0.02	20000000001	34.2193
hemorrhagic complications	0	1	0	0.02	0.02	20000000001	34.2193
national prevalence estimation	0	1	0	0.02	0.02	20000000001	34.2193
heart rate alerts	0	1	0	0.02	0.02	20000000001	34.2193
treatment-related anxiety	0	1	0	0.02	0.02	20000000001	34.2193
decision curve analysis	0	1	0	0.02	0.02	20000000001	34.2193
distal medium vessel occlusions	0	1	0	0.02	0.02	20000000001	34.2193
Low-voltage zones	0	1	0	0.02	0.02	20000000001	34.2193
out-of-hospital ECG diagnosis	0	1	0	0.02	0.02	20000000001	34.2193
myocardial tissue ablation	0	1	0	0.02	0.02	20000000001	34.2193
cardiologist-level performance	0	1	0	0.02	0.02	20000000001	34.2193
impedance-based contact indicator	0	1	0	0.02	0.02	20000000001	34.2193
cardiac lesion formation	0	1	0	0.02	0.02	20000000001	34.2193
rhythm-related testing	0	1	0	0.02	0.02	20000000001	34.2193
PKP2 gene	0	1	0	0.02	0.02	20000000001	34.2193
erythrocytes	0	1	0	0.02	0.02	20000000001	34.2193
ICU admission	0	1	0	0.02	0.02	20000000001	34.2193
estimated annual percentage change	0	1	0	0.02	0.02	20000000001	34.2193
atrial arrhythmia burden	0	1	0	0.02	0.02	20000000001	34.2193
ablation-induced hemolysis	0	1	0	0.02	0.02	20000000001	34.2193
90-day outcomes	0	1	0	0.02	0.02	20000000001	34.2193
sinus rhythm electrocardiograms	0	1	0	0.02	0.02	20000000001	34.2193
EPIC-CAD trial	0	1	0	0.02	0.02	20000000001	34.2193
clinically relevant nonmajor bleeding	1	2	0.02	0.04	0.02	2	1
sham procedure	0	1	0	0.02	0.02	20000000001	34.2193
New York Heart Association functional class	0	1	0	0.02	0.02	20000000001	34.2193
undiagnosed atrial fibrillation	0	1	0	0.02	0.02	20000000001	34.2193
RPL3L gene	0	1	0	0.02	0.02	20000000001	34.2193
ARTESiA trial	0	1	0	0.02	0.02	20000000001	34.2193
safety comparison	0	1	0	0.02	0.02	20000000001	34.2193
female sex as risk modifier	0	1	0	0.02	0.02	20000000001	34.2193
Multimorbidity	1	2	0.02	0.04	0.02	2	1
unplanned urgent revascularization	0	1	0	0.02	0.02	20000000001	34.2193
clinical complexity	0	1	0	0.02	0.02	20000000001	34.2193
SHapley Additive exPlanations	0	1	0	0.02	0.02	20000000001	34.2193
atrial fibrillation screening	0	1	0	0.02	0.02	20000000001	34.2193
irreversible lesion size	0	1	0	0.02	0.02	20000000001	34.2193
residual life years	0	1	0	0.02	0.02	20000000001	34.2193
MIMIC-III	0	1	0	0.02	0.02	20000000001	34.2193
minimum prevalence estimate	0	1	0	0.02	0.02	20000000001	34.2193
wide-footprint lesions	0	1	0	0.02	0.02	20000000001	34.2193
renal function biomarkers	0	1	0	0.02	0.02	20000000001	34.2193
365-day mortality	0	1	0	0.02	0.02	20000000001	34.2193
general anesthesia	0	1	0	0.02	0.02	20000000001	34.2193
reversible zone	0	1	0	0.02	0.02	20000000001	34.2193
pulmonary vein diameter	0	1	0	0.02	0.02	20000000001	34.2193
reperfusion rates	0	1	0	0.02	0.02	20000000001	34.2193
erythrocyte damage	0	1	0	0.02	0.02	20000000001	34.2193
inpatient visits	0	1	0	0.02	0.02	20000000001	34.2193
registry-linkage study	0	1	0	0.02	0.02	20000000001	34.2193
Ethanol infusion of the vein of Marshall	0	1	0	0.02	0.02	20000000001	34.2193
exposure density matching	0	1	0	0.02	0.02	20000000001	34.2193
procedural cost analysis	0	1	0	0.02	0.02	20000000001	34.2193
Atrial Fibrillation Effect on Quality of Life score	0	1	0	0.02	0.02	20000000001	34.2193
asundexian	0	1	0	0.02	0.02	20000000001	34.2193
electrode temperature	0	1	0	0.02	0.02	20000000001	34.2193
real-world experience	0	1	0	0.02	0.02	20000000001	34.2193
health care utilization	0	1	0	0.02	0.02	20000000001	34.2193
CAPLA trial	0	1	0	0.02	0.02	20000000001	34.2193
low complexity phenotype	0	1	0	0.02	0.02	20000000001	34.2193
dual antithrombotic therapy	0	1	0	0.02	0.02	20000000001	34.2193
TTN gene	0	1	0	0.02	0.02	20000000001	34.2193
superior vena cava isolation	0	1	0	0.02	0.02	20000000001	34.2193
California acute care facilities	0	1	0	0.02	0.02	20000000001	34.2193
electrical activity recording	0	1	0	0.02	0.02	20000000001	34.2193
stable coronary artery disease	0	1	0	0.02	0.02	20000000001	34.2193
blinded-endpoint design	0	1	0	0.02	0.02	20000000001	34.2193
hemorrhagic zone	0	1	0	0.02	0.02	20000000001	34.2193
thermal ablation	1	2	0.02	0.04	0.02	2	1
AFEQT score	0	1	0	0.02	0.02	20000000001	34.2193
30-day mortality	0	1	0	0.02	0.02	20000000001	34.2193
rhythm monitoring	0	1	0	0.02	0.02	20000000001	34.2193
90-day functional outcomes	0	1	0	0.02	0.02	20000000001	34.2193
genetic risk stratification	0	1	0	0.02	0.02	20000000001	34.2193
Triglyceride glucose-body mass index	0	1	0	0.02	0.02	20000000001	34.2193
indirect bilirubin	0	1	0	0.02	0.02	20000000001	34.2193
atherosclerotic phenotype	0	1	0	0.02	0.02	20000000001	34.2193
insulin resistance	0	1	0	0.02	0.02	20000000001	34.2193
procedural time reduction	0	1	0	0.02	0.02	20000000001	34.2193
Montreal Heart Institute cohort	0	1	0	0.02	0.02	20000000001	34.2193
PEF applications	0	1	0	0.02	0.02	20000000001	34.2193
quality of life improvement	0	1	0	0.02	0.02	20000000001	34.2193
fibrotic proliferation	0	1	0	0.02	0.02	20000000001	34.2193
Uric acid/albumin ratio	0	1	0	0.02	0.02	20000000001	34.2193
lifetime risk	0	1	0	0.02	0.02	20000000001	34.2193
Danish population cohort	0	1	0	0.02	0.02	20000000001	34.2193
5-year incident AF	0	1	0	0.02	0.02	20000000001	34.2193
Shanghai First People's Hospital	0	1	0	0.02	0.02	20000000001	34.2193
OPTION trial	0	1	0	0.02	0.02	20000000001	34.2193
272,753 patients	0	1	0	0.02	0.02	20000000001	34.2193
irregular rhythm notification	0	1	0	0.02	0.02	20000000001	34.2193
Fluoroscopy-free procedures	0	1	0	0.02	0.02	20000000001	34.2193
hemodialysis	0	1	0	0.02	0.02	20000000001	34.2193
knowledge-fused deep neural network	0	1	0	0.02	0.02	20000000001	34.2193
KDM5B gene	0	1	0	0.02	0.02	20000000001	34.2193
percutaneous arterial oxygen saturation	0	1	0	0.02	0.02	20000000001	34.2193
hospital discharge data	0	1	0	0.02	0.02	20000000001	34.2193
major ischemic events	0	1	0	0.02	0.02	20000000001	34.2193
phrenic nerve stunning	0	1	0	0.02	0.02	20000000001	34.2193
Coronary vasospasm	1	2	0.02	0.04	0.02	2	1
heart rate control	0	1	0	0.02	0.02	20000000001	34.2193
stroke incidence	0	1	0	0.02	0.02	20000000001	34.2193
XGBoost	0	1	0	0.02	0.02	20000000001	34.2193
complication after atrial fibrillation	0	1	0	0.02	0.02	20000000001	34.2193
3-month imaging follow-up	0	1	0	0.02	0.02	20000000001	34.2193
red blood cell microparticles	0	1	0	0.02	0.02	20000000001	34.2193
Polygenic risk score	1	2	0.02	0.04	0.02	2	1
European AF patients	0	1	0	0.02	0.02	20000000001	34.2193
thromboembolic risk	1	2	0.02	0.04	0.02	2	1
cost efficiency	0	1	0	0.02	0.02	20000000001	34.2193
human development index (HDI)	0	1	0	0.02	0.02	20000000001	34.2193
incidence	0	1	0	0.02	0.02	20000000001	34.2193
direct bilirubin	0	1	0	0.02	0.02	20000000001	34.2193
Factor XIa inhibitor	0	1	0	0.02	0.02	20000000001	34.2193
early-onset atrial fibrillation	0	1	0	0.02	0.02	20000000001	34.2193
Stroke risk in atrial fibrillation	0	1	0	0.02	0.02	20000000001	34.2193
post-approval safety study	0	1	0	0.02	0.02	20000000001	34.2193
AF-related quality of life	0	1	0	0.02	0.02	20000000001	34.2193
wrist-worn wearable	0	1	0	0.02	0.02	20000000001	34.2193
ischaemic stroke risk	0	1	0	0.02	0.02	20000000001	34.2193
age-standardized rates (ASRs)	0	1	0	0.02	0.02	20000000001	34.2193
inflection points	0	1	0	0.02	0.02	20000000001	34.2193
electronic health record data	0	1	0	0.02	0.02	20000000001	34.2193
calibration analysis	0	1	0	0.02	0.02	20000000001	34.2193
dynamic monitoring	0	1	0	0.02	0.02	20000000001	34.2193
prevalence inference methodology	0	1	0	0.02	0.02	20000000001	34.2193
permanent atrial fibrillation	0	1	0	0.02	0.02	20000000001	34.2193
GLORIA-AF Registry	0	1	0	0.02	0.02	20000000001	34.2193
echocardiogram	0	1	0	0.02	0.02	20000000001	34.2193
digoxin	0	1	0	0.02	0.02	20000000001	34.2193
30-second AA recurrence	0	1	0	0.02	0.02	20000000001	34.2193
patient-years	0	1	0	0.02	0.02	20000000001	34.2193
LASSO regression	0	1	0	0.02	0.02	20000000001	34.2193
ThermoCool SmartTouch SF-Dual-Energy catheter	0	1	0	0.02	0.02	20000000001	34.2193
vascular dementia	0	1	0	0.02	0.02	20000000001	34.2193
C10orf71 gene	0	1	0	0.02	0.02	20000000001	34.2193
predictive ability comparison	0	1	0	0.02	0.02	20000000001	34.2193
Chinese ECG benchmark dataset	0	1	0	0.02	0.02	20000000001	34.2193
outpatient visits	0	1	0	0.02	0.02	20000000001	34.2193
smartphone-linked monitoring	0	1	0	0.02	0.02	20000000001	34.2193
sinus rhythm maintenance	1	2	0.02	0.04	0.02	2	1
missing data handling	0	1	0	0.02	0.02	20000000001	34.2193
vasodilator prophylaxis	0	1	0	0.02	0.02	20000000001	34.2193
placebo effect	0	1	0	0.02	0.02	20000000001	34.2193
TRUPULSE2 system	0	1	0	0.02	0.02	20000000001	34.2193
major adverse cardiovascular events	0	1	0	0.02	0.02	20000000001	34.2193
age 45 years or older	0	1	0	0.02	0.02	20000000001	34.2193
collateral damage prevention	0	1	0	0.02	0.02	20000000001	34.2193
age at diagnosis	0	1	0	0.02	0.02	20000000001	34.2193
prospective observational registry	0	1	0	0.02	0.02	20000000001	34.2193
nationwide population-based cohort	0	1	0	0.02	0.02	20000000001	34.2193
multicenter study	0	1	0	0.02	0.02	20000000001	34.2193
AdmIRE trial	0	1	0	0.02	0.02	20000000001	34.2193
patient portal messages	0	1	0	0.02	0.02	20000000001	34.2193
telephone calls	0	1	0	0.02	0.02	20000000001	34.2193
0.1% AA burden threshold	0	1	0	0.02	0.02	20000000001	34.2193
urine output	0	1	0	0.02	0.02	20000000001	34.2193
mechanical thrombectomy	0	1	0	0.02	0.02	20000000001	34.2193
ECG AI model	0	1	0	0.02	0.02	20000000001	34.2193
circumferential lesion formation	0	1	0	0.02	0.02	20000000001	34.2193
Mortality	1	2	0.02	0.04	0.02	2	1
glomerular filtration rate	0	1	0	0.02	0.02	20000000001	34.2193
Composite primary endpoint	1	2	0.02	0.04	0.02	2	1
Wearable ECG monitoring	1	2	0.02	0.04	0.02	2	1
CRP/albumin ratio	0	1	0	0.02	0.02	20000000001	34.2193
symptom monitoring	0	1	0	0.02	0.02	20000000001	34.2193
exponential/logarithmic formula	0	1	0	0.02	0.02	20000000001	34.2193
risk-score adjustment	0	1	0	0.02	0.02	20000000001	34.2193
hematoma volume	0	1	0	0.02	0.02	20000000001	34.2193
sepsis	0	1	0	0.02	0.02	20000000001	34.2193
RATE-AF trial	0	1	0	0.02	0.02	20000000001	34.2193
drug-refractory symptomatic patients	0	1	0	0.02	0.02	20000000001	34.2193
prevalence	0	1	0	0.02	0.02	20000000001	34.2193
UK secondary care data	0	1	0	0.02	0.02	20000000001	34.2193
phrenic nerve pacing	0	1	0	0.02	0.02	20000000001	34.2193
50 mg once daily dosing	0	1	0	0.02	0.02	20000000001	34.2193
diagnostic process highlighting	0	1	0	0.02	0.02	20000000001	34.2193
nationwide cohort	0	1	0	0.02	0.02	20000000001	34.2193
thromboembolic phenotype	0	1	0	0.02	0.02	20000000001	34.2193
Sex differences	1	2	0.02	0.04	0.02	2	1
dual-energy ablation	0	1	0	0.02	0.02	20000000001	34.2193
major hemolysis threshold	0	1	0	0.02	0.02	20000000001	34.2193
ultrahigh-density mapping system	0	1	0	0.02	0.02	20000000001	34.2193
restricted cubic splines	0	1	0	0.02	0.02	20000000001	34.2193
equipment costs	0	1	0	0.02	0.02	20000000001	34.2193
2000-2022 time period	0	1	0	0.02	0.02	20000000001	34.2193
flow cytometry	0	1	0	0.02	0.02	20000000001	34.2193
incident atrial fibrillation prediction	0	1	0	0.02	0.02	20000000001	34.2193
high complexity phenotype	0	1	0	0.02	0.02	20000000001	34.2193
Device-related complications	1	2	0.02	0.04	0.02	2	1
Boston Scientific funding	0	1	0	0.02	0.02	20000000001	34.2193
6-minute walk test	0	1	0	0.02	0.02	20000000001	34.2193
comorbidity patterns	0	1	0	0.02	0.02	20000000001	34.2193
Population-based cohort study	1	2	0.02	0.04	0.02	2	1
PVI-plus	0	1	0	0.02	0.02	20000000001	34.2193
coagulation necrosis	0	1	0	0.02	0.02	20000000001	34.2193
burst pulses	0	1	0	0.02	0.02	20000000001	34.2193
CARTO 3 mapping system	0	1	0	0.02	0.02	20000000001	34.2193
tissue tenting	0	1	0	0.02	0.02	20000000001	34.2193
blood urea nitrogen	0	1	0	0.02	0.02	20000000001	34.2193
rescue therapy	0	1	0	0.02	0.02	20000000001	34.2193
inflammatory markers	0	1	0	0.02	0.02	20000000001	34.2193
Thromboembolism	8	9	0.16	0.18	0.02	1.125	0.169925
Pulmonary vein stenosis	2	2	0.04	0.04	0	1	0
Cause-specific hazard model	1	1	0.02	0.02	0	1	0
machine learning	1	1	0.02	0.02	0	1	0
contraction band necrosis	1	1	0.02	0.02	0	1	0
Global Burden of Disease Study	1	1	0.02	0.02	0	1	0
high systolic blood pressure	1	1	0.02	0.02	0	1	0
Procedural failure	1	1	0.02	0.02	0	1	0
Left atrial substrate modification	1	1	0.02	0.02	0	1	0
Anti-factor Xa activity	1	1	0.02	0.02	0	1	0
triphenyl tetrazolium chloride staining	1	1	0.02	0.02	0	1	0
Disability-adjusted life years	1	1	0.02	0.02	0	1	0
Cardiometabolic risk factors	1	1	0.02	0.02	0	1	0
factor Xa inhibitors	1	1	0.02	0.02	0	1	0
Left atrial posterior wall isolation	4	4	0.08	0.08	0	1	0
acute kidney injury	1	1	0.02	0.02	0	1	0
Benefit-risk assessment	1	1	0.02	0.02	0	1	0
Lesion transmurality	1	1	0.02	0.02	0	1	0
DOAC Score	1	1	0.02	0.02	0	1	0
CHARGE-AF risk score	1	1	0.02	0.02	0	1	0
atrial flutter	4	4	0.08	0.08	0	1	0
Anticoagulation timing	1	1	0.02	0.02	0	1	0
PFA application number	1	1	0.02	0.02	0	1	0
Radiofrequency ablation	9	9	0.18	0.18	0	1	0
Socio-Demographic Index	1	1	0.02	0.02	0	1	0
aspirin	1	1	0.02	0.02	0	1	0
Bleeding risk stratification	1	1	0.02	0.02	0	1	0
Pentaspline PFA catheter	6	6	0.12	0.12	0	1	0
Arrhythmia detection	2	2	0.04	0.04	0	1	0
polypharmacy	1	1	0.02	0.02	0	1	0
Administrative health data	1	1	0.02	0.02	0	1	0
Longstanding persistent atrial fibrillation	1	1	0.02	0.02	0	1	0
ventricular ablation	1	1	0.02	0.02	0	1	0
Quality of life outcomes	1	1	0.02	0.02	0	1	0
Transtelephonic monitoring	1	1	0.02	0.02	0	1	0
Stroke prevention	3	3	0.06	0.06	0	1	0
Drug-refractory atrial fibrillation	1	1	0.02	0.02	0	1	0
Premature trial termination	1	1	0.02	0.02	0	1	0
Lesion durability	2	2	0.04	0.04	0	1	0
external validation	2	2	0.04	0.04	0	1	0
hemostatic efficacy	1	1	0.02	0.02	0	1	0
stroke severity stratification	1	1	0.02	0.02	0	1	0
modifiable risk factors	1	1	0.02	0.02	0	1	0
Population screening	1	1	0.02	0.02	0	1	0
AF burden	3	3	0.06	0.06	0	1	0
anticoagulation reversal	1	1	0.02	0.02	0	1	0
high body mass index	1	1	0.02	0.02	0	1	0
First ablation	1	1	0.02	0.02	0	1	0
Abnormal region detection	1	1	0.02	0.02	0	1	0
Stroke risk factors	1	1	0.02	0.02	0	1	0
atrial tachycardia	2	2	0.04	0.04	0	1	0
atrial tachyarrhythmia	1	1	0.02	0.02	0	1	0
stroke risk	1	1	0.02	0.02	0	1	0
F1 score	1	1	0.02	0.02	0	1	0
nitroglycerin	1	1	0.02	0.02	0	1	0
gene-environment interaction	1	1	0.02	0.02	0	1	0
andexanet alfa	1	1	0.02	0.02	0	1	0
convolutional neural network	1	1	0.02	0.02	0	1	0
Transesophageal echocardiography	1	1	0.02	0.02	0	1	0
Holter monitoring	2	2	0.04	0.04	0	1	0
Hemolysis indicators	1	1	0.02	0.02	0	1	0
time-to-event analysis	1	1	0.02	0.02	0	1	0
Intracardiac echocardiography	1	1	0.02	0.02	0	1	0
Major adverse events	2	2	0.04	0.04	0	1	0
Continuous cardiac monitoring	3	2	0.06	0.04	-0.02	0.666667	-0.584963
Propensity score analysis	3	2	0.06	0.04	-0.02	0.666667	-0.584963
Cardiac tamponade	3	2	0.06	0.04	-0.02	0.666667	-0.584963
asymptomatic arrhythmia	1	0	0.02	0	-0.02	5e-11	-34.2193
online clinical test	1	0	0.02	0	-0.02	5e-11	-34.2193
lesion depth	1	0	0.02	0	-0.02	5e-11	-34.2193
Framingham-AF risk model	1	0	0.02	0	-0.02	5e-11	-34.2193
median time to diagnosis	1	0	0.02	0	-0.02	5e-11	-34.2193
personalized prevention	1	0	0.02	0	-0.02	5e-11	-34.2193
coronary artery disease	1	0	0.02	0	-0.02	5e-11	-34.2193
clinical decision support	1	0	0.02	0	-0.02	5e-11	-34.2193
tricuspid transcatheter edge-to-edge repair	1	0	0.02	0	-0.02	5e-11	-34.2193
Sphere-9 Catheter	1	0	0.02	0	-0.02	5e-11	-34.2193
Framingham Heart Study	1	0	0.02	0	-0.02	5e-11	-34.2193
cardiologist-assisted diagnosis	1	0	0.02	0	-0.02	5e-11	-34.2193
Asian patients	1	0	0.02	0	-0.02	5e-11	-34.2193
genetic predisposition	1	0	0.02	0	-0.02	5e-11	-34.2193
voltage mapping	1	0	0.02	0	-0.02	5e-11	-34.2193
emergency department diagnosis	1	0	0.02	0	-0.02	5e-11	-34.2193
systolic pulmonary artery pressure	1	0	0.02	0	-0.02	5e-11	-34.2193
adenosine challenge	1	0	0.02	0	-0.02	5e-11	-34.2193
single-center open-label trial	1	0	0.02	0	-0.02	5e-11	-34.2193
nadir temperature	1	0	0.02	0	-0.02	5e-11	-34.2193
ablation power settings	1	0	0.02	0	-0.02	5e-11	-34.2193
anxiety symptoms	1	0	0.02	0	-0.02	5e-11	-34.2193
data augmentation operations	1	0	0.02	0	-0.02	5e-11	-34.2193
CEASE-AF trial	1	0	0.02	0	-0.02	5e-11	-34.2193
diabetes mellitus as predictor	1	0	0.02	0	-0.02	5e-11	-34.2193
echocardiographic parameters	1	0	0.02	0	-0.02	5e-11	-34.2193
MANIFEST-PF registry	1	0	0.02	0	-0.02	5e-11	-34.2193
cardiac rhythm abnormalities	1	0	0.02	0	-0.02	5e-11	-34.2193
hierarchical composite outcomes	1	0	0.02	0	-0.02	5e-11	-34.2193
subclinical atrial fibrillation	2	1	0.04	0.02	-0.02	0.5	-1
transient arrhythmias	1	0	0.02	0	-0.02	5e-11	-34.2193
persistent atrial tachyarrhythmia	1	0	0.02	0	-0.02	5e-11	-34.2193
device embolization	1	0	0.02	0	-0.02	5e-11	-34.2193
lesion characterization	1	0	0.02	0	-0.02	5e-11	-34.2193
NVAF	1	0	0.02	0	-0.02	5e-11	-34.2193
entrance block	1	0	0.02	0	-0.02	5e-11	-34.2193
electrocardiogram	1	0	0.02	0	-0.02	5e-11	-34.2193
AF burden reduction	1	0	0.02	0	-0.02	5e-11	-34.2193
anticoagulation vs antiplatelet therapy	1	0	0.02	0	-0.02	5e-11	-34.2193
cluster randomized trial	1	0	0.02	0	-0.02	5e-11	-34.2193
deep learning	1	0	0.02	0	-0.02	5e-11	-34.2193
658,486 ECG dataset	1	0	0.02	0	-0.02	5e-11	-34.2193
hospitalizations	1	0	0.02	0	-0.02	5e-11	-34.2193
mental health outcomes	1	0	0.02	0	-0.02	5e-11	-34.2193
Transient ischemic attack	2	1	0.04	0.02	-0.02	0.5	-1
cardiovascular care inequities	1	0	0.02	0	-0.02	5e-11	-34.2193
left atrium	2	1	0.04	0.02	-0.02	0.5	-1
ECG analysis	2	1	0.04	0.02	-0.02	0.5	-1
FRAIL-AF trial	1	0	0.02	0	-0.02	5e-11	-34.2193
3D mapping system	2	1	0.04	0.02	-0.02	0.5	-1
depression symptoms	1	0	0.02	0	-0.02	5e-11	-34.2193
ensoETM device	1	0	0.02	0	-0.02	5e-11	-34.2193
health behaviours	1	0	0.02	0	-0.02	5e-11	-34.2193
POTTER-AF registry	1	0	0.02	0	-0.02	5e-11	-34.2193
age-standardized death rate	1	0	0.02	0	-0.02	5e-11	-34.2193
multi-center retrospective cohort study	1	0	0.02	0	-0.02	5e-11	-34.2193
treatment-by-CrCl interaction	1	0	0.02	0	-0.02	5e-11	-34.2193
Left atrial appendage closure	2	1	0.04	0.02	-0.02	0.5	-1
overweight/obesity	1	0	0.02	0	-0.02	5e-11	-34.2193
roof and floor lines	1	0	0.02	0	-0.02	5e-11	-34.2193
glucose-lowering therapy	1	0	0.02	0	-0.02	5e-11	-34.2193
feature extraction	1	0	0.02	0	-0.02	5e-11	-34.2193
mAFA-II trial	1	0	0.02	0	-0.02	5e-11	-34.2193
ENGAGE AF-TIMI 48 trial	1	0	0.02	0	-0.02	5e-11	-34.2193
clinical validation	1	0	0.02	0	-0.02	5e-11	-34.2193
12-month survival	1	0	0.02	0	-0.02	5e-11	-34.2193
new-onset atrial fibrillation prediction	1	0	0.02	0	-0.02	5e-11	-34.2193
conduction velocity	1	0	0.02	0	-0.02	5e-11	-34.2193
placebo-controlled trial	1	0	0.02	0	-0.02	5e-11	-34.2193
classification framework	1	0	0.02	0	-0.02	5e-11	-34.2193
reversible lesion boundary	1	0	0.02	0	-0.02	5e-11	-34.2193
60 ECG diagnostic terms	1	0	0.02	0	-0.02	5e-11	-34.2193
Hospital Anxiety and Depression Scale	1	0	0.02	0	-0.02	5e-11	-34.2193
specificity	1	0	0.02	0	-0.02	5e-11	-34.2193
procedural safety	1	0	0.02	0	-0.02	5e-11	-34.2193
CASTLE-HTx trial	1	0	0.02	0	-0.02	5e-11	-34.2193
lower-dose DOAC	1	0	0.02	0	-0.02	5e-11	-34.2193
HARMS2-AF risk score	1	0	0.02	0	-0.02	5e-11	-34.2193
PVI durability	2	1	0.04	0.02	-0.02	0.5	-1
sensitivity	1	0	0.02	0	-0.02	5e-11	-34.2193
right atrial pacing	1	0	0.02	0	-0.02	5e-11	-34.2193
apoptosis zone	1	0	0.02	0	-0.02	5e-11	-34.2193
atrial fibrillation duration threshold	1	0	0.02	0	-0.02	5e-11	-34.2193
PULSE1 waveform	1	0	0.02	0	-0.02	5e-11	-34.2193
rehospitalization	1	0	0.02	0	-0.02	5e-11	-34.2193
antiarrhythmic outcomes	1	0	0.02	0	-0.02	5e-11	-34.2193
psychological distress	1	0	0.02	0	-0.02	5e-11	-34.2193
ARISTOTLE trial	1	0	0.02	0	-0.02	5e-11	-34.2193
immunohistochemical staining	1	0	0.02	0	-0.02	5e-11	-34.2193
Population attributable risk	2	1	0.04	0.02	-0.02	0.5	-1
device release criteria	1	0	0.02	0	-0.02	5e-11	-34.2193
incident arrhythmia	1	0	0.02	0	-0.02	5e-11	-34.2193
AHREs	1	0	0.02	0	-0.02	5e-11	-34.2193
TriValve registry	1	0	0.02	0	-0.02	5e-11	-34.2193
electrical isolation	1	0	0.02	0	-0.02	5e-11	-34.2193
AF substrate modification	1	0	0.02	0	-0.02	5e-11	-34.2193
PULSE3 waveform	1	0	0.02	0	-0.02	5e-11	-34.2193
mitochondrial activity	1	0	0.02	0	-0.02	5e-11	-34.2193
composite outcome	1	0	0.02	0	-0.02	5e-11	-34.2193
haptoglobin depletion	1	0	0.02	0	-0.02	5e-11	-34.2193
single shot ablation technology	1	0	0.02	0	-0.02	5e-11	-34.2193
intention-to-treat analysis	1	0	0.02	0	-0.02	5e-11	-34.2193
atrial secondary tricuspid regurgitation	1	0	0.02	0	-0.02	5e-11	-34.2193
DOAC level monitoring	1	0	0.02	0	-0.02	5e-11	-34.2193
patient-level network meta-analysis	1	0	0.02	0	-0.02	5e-11	-34.2193
device compression	1	0	0.02	0	-0.02	5e-11	-34.2193
heart transplantation evaluation	1	0	0.02	0	-0.02	5e-11	-34.2193
urgent heart transplantation	1	0	0.02	0	-0.02	5e-11	-34.2193
Large artery atherosclerotic disease	1	0	0.02	0	-0.02	5e-11	-34.2193
contact force-sensing catheters	1	0	0.02	0	-0.02	5e-11	-34.2193
right inferior pulmonary vein	1	0	0.02	0	-0.02	5e-11	-34.2193
hazard ratio	2	1	0.04	0.02	-0.02	0.5	-1
Beck Depression Inventory-II	1	0	0.02	0	-0.02	5e-11	-34.2193
Cytochrome c oxidase staining	1	0	0.02	0	-0.02	5e-11	-34.2193
ARIC risk model	1	0	0.02	0	-0.02	5e-11	-34.2193
Ontario health data	1	0	0.02	0	-0.02	5e-11	-34.2193
slow conduction zones	1	0	0.02	0	-0.02	5e-11	-34.2193
minor stroke	1	0	0.02	0	-0.02	5e-11	-34.2193
stroke or systemic embolism	1	0	0.02	0	-0.02	5e-11	-34.2193
hypertension	2	1	0.04	0.02	-0.02	0.5	-1
peridevice leak	1	0	0.02	0	-0.02	5e-11	-34.2193
cardiac computed tomography	1	0	0.02	0	-0.02	5e-11	-34.2193
endoscopic treatment	1	0	0.02	0	-0.02	5e-11	-34.2193
HAS-BLED score	2	1	0.04	0.02	-0.02	0.5	-1
post-ablation management	1	0	0.02	0	-0.02	5e-11	-34.2193
active esophageal cooling	1	0	0.02	0	-0.02	5e-11	-34.2193
diastolic dysfunction	1	0	0.02	0	-0.02	5e-11	-34.2193
pericardial effusion	1	0	0.02	0	-0.02	5e-11	-34.2193
Single-shot ablation	1	0	0.02	0	-0.02	5e-11	-34.2193
moderate stroke	1	0	0.02	0	-0.02	5e-11	-34.2193
self-supervised learning	1	0	0.02	0	-0.02	5e-11	-34.2193
intercellular space	1	0	0.02	0	-0.02	5e-11	-34.2193
irreversible lesion boundary	1	0	0.02	0	-0.02	5e-11	-34.2193
Functional tricuspid regurgitation	1	0	0.02	0	-0.02	5e-11	-34.2193
Competing risks analysis	2	1	0.04	0.02	-0.02	0.5	-1
CIRCA-DOSE trial	1	0	0.02	0	-0.02	5e-11	-34.2193
Groningen Frailty Indicator	1	0	0.02	0	-0.02	5e-11	-34.2193
major extracranial bleeding	1	0	0.02	0	-0.02	5e-11	-34.2193
INR-guided therapy	1	0	0.02	0	-0.02	5e-11	-34.2193
atrial structural remodelling	1	0	0.02	0	-0.02	5e-11	-34.2193
atrioesophageal fistula	1	0	0.02	0	-0.02	5e-11	-34.2193
cryoenergy	1	0	0.02	0	-0.02	5e-11	-34.2193
double-blind double-dummy design	1	0	0.02	0	-0.02	5e-11	-34.2193
on-treatment population	1	0	0.02	0	-0.02	5e-11	-34.2193
cardiovascular disease diagnosis	1	0	0.02	0	-0.02	5e-11	-34.2193
real-time intelligent diagnosis	1	0	0.02	0	-0.02	5e-11	-34.2193
Heart failure with preserved ejection fraction	1	0	0.02	0	-0.02	5e-11	-34.2193
Myofibrillar loss	1	0	0.02	0	-0.02	5e-11	-34.2193
chest computed tomography	1	0	0.02	0	-0.02	5e-11	-34.2193
multivariable analysis	1	0	0.02	0	-0.02	5e-11	-34.2193
CYP/P-gp modulators	1	0	0.02	0	-0.02	5e-11	-34.2193
medication adherence	1	0	0.02	0	-0.02	5e-11	-34.2193
silent cerebral lesions	1	0	0.02	0	-0.02	5e-11	-34.2193
StablePoint	1	0	0.02	0	-0.02	5e-11	-34.2193
photoplethysmography	1	0	0.02	0	-0.02	5e-11	-34.2193
mHealth technology	1	0	0.02	0	-0.02	5e-11	-34.2193
AHRE duration ≥24 hours	1	0	0.02	0	-0.02	5e-11	-34.2193
operator experience	1	0	0.02	0	-0.02	5e-11	-34.2193
isoproterenol challenge	1	0	0.02	0	-0.02	5e-11	-34.2193
lead exposure	1	0	0.02	0	-0.02	5e-11	-34.2193
swine beating heart model	1	0	0.02	0	-0.02	5e-11	-34.2193
AHRE duration threshold	1	0	0.02	0	-0.02	5e-11	-34.2193
fractionated electrograms	1	0	0.02	0	-0.02	5e-11	-34.2193
ischemic stroke despite anticoagulation	1	0	0.02	0	-0.02	5e-11	-34.2193
contact force	2	1	0.04	0.02	-0.02	0.5	-1
oesophageal fistula	1	0	0.02	0	-0.02	5e-11	-34.2193
left atrial function	1	0	0.02	0	-0.02	5e-11	-34.2193
International Society on Thrombosis and Haemostasis criteria	1	0	0.02	0	-0.02	5e-11	-34.2193
carotid and intracranial atherosclerosis screening	1	0	0.02	0	-0.02	5e-11	-34.2193
stroke and systemic embolism	1	0	0.02	0	-0.02	5e-11	-34.2193
LDL cholesterol	1	0	0.02	0	-0.02	5e-11	-34.2193
frail older patients	1	0	0.02	0	-0.02	5e-11	-34.2193
risk factor profiling	1	0	0.02	0	-0.02	5e-11	-34.2193
vascular access complications	1	0	0.02	0	-0.02	5e-11	-34.2193
bidirectional conduction block	1	0	0.02	0	-0.02	5e-11	-34.2193
type 2 diabetes	1	0	0.02	0	-0.02	5e-11	-34.2193
cardiovascular disease	1	0	0.02	0	-0.02	5e-11	-34.2193
EU-PORIA registry	1	0	0.02	0	-0.02	5e-11	-34.2193
endomyocardial atrial biopsy	1	0	0.02	0	-0.02	5e-11	-34.2193
atrial fibrosis	1	0	0.02	0	-0.02	5e-11	-34.2193
RAMQ administrative database	1	0	0.02	0	-0.02	5e-11	-34.2193
diet high in sodium	1	0	0.02	0	-0.02	5e-11	-34.2193
hematoxylin and eosin staining	1	0	0.02	0	-0.02	5e-11	-34.2193
cavotricuspid isthmus	1	0	0.02	0	-0.02	5e-11	-34.2193
automated diagnosis	1	0	0.02	0	-0.02	5e-11	-34.2193
biomedical indicators	1	0	0.02	0	-0.02	5e-11	-34.2193
statin use	1	0	0.02	0	-0.02	5e-11	-34.2193
exercise capacity	1	0	0.02	0	-0.02	5e-11	-34.2193
learning curve analysis	1	0	0.02	0	-0.02	5e-11	-34.2193
REMEDIAL study	1	0	0.02	0	-0.02	5e-11	-34.2193
enoxaparin	1	0	0.02	0	-0.02	5e-11	-34.2193
thoracoscopic epicardial ablation	1	0	0.02	0	-0.02	5e-11	-34.2193
substrate ablation	1	0	0.02	0	-0.02	5e-11	-34.2193
delayed ablation strategy	1	0	0.02	0	-0.02	5e-11	-34.2193
procedural efficiency	1	0	0.02	0	-0.02	5e-11	-34.2193
ThermoCool ST	1	0	0.02	0	-0.02	5e-11	-34.2193
Masson trichrome staining	1	0	0.02	0	-0.02	5e-11	-34.2193
left atrial voltage	1	0	0.02	0	-0.02	5e-11	-34.2193
oesophageal surgery	1	0	0.02	0	-0.02	5e-11	-34.2193
sleep apnoea	1	0	0.02	0	-0.02	5e-11	-34.2193
cardiologist assessment	1	0	0.02	0	-0.02	5e-11	-34.2193
lesion contiguity	1	0	0.02	0	-0.02	5e-11	-34.2193
Arctic Front Advance Pro	1	0	0.02	0	-0.02	5e-11	-34.2193
ablation index	1	0	0.02	0	-0.02	5e-11	-34.2193
Procedural efficacy	2	1	0.04	0.02	-0.02	0.5	-1
left circumflex artery	1	0	0.02	0	-0.02	5e-11	-34.2193
ablation timing	1	0	0.02	0	-0.02	5e-11	-34.2193
deep learning model	1	0	0.02	0	-0.02	5e-11	-34.2193
cause-specific hazard ratio	1	0	0.02	0	-0.02	5e-11	-34.2193
hybrid epicardial-endocardial ablation	1	0	0.02	0	-0.02	5e-11	-34.2193
conservative management	1	0	0.02	0	-0.02	5e-11	-34.2193
integrated care	1	0	0.02	0	-0.02	5e-11	-34.2193
end-stage heart failure	1	0	0.02	0	-0.02	5e-11	-34.2193
roof-dependent atrial tachycardia	1	0	0.02	0	-0.02	5e-11	-34.2193
myocardial nuclear density	1	0	0.02	0	-0.02	5e-11	-34.2193
fever as initial symptom	1	0	0.02	0	-0.02	5e-11	-34.2193
Affera Mapping System	1	0	0.02	0	-0.02	5e-11	-34.2193
PVI	1	0	0.02	0	-0.02	5e-11	-34.2193
left superior pulmonary vein	1	0	0.02	0	-0.02	5e-11	-34.2193
luminal esophageal temperature monitoring	1	0	0.02	0	-0.02	5e-11	-34.2193
LDL-C testing	1	0	0.02	0	-0.02	5e-11	-34.2193
age stratification	2	1	0.04	0.02	-0.02	0.5	-1
ANNEXA-4	1	0	0.02	0	-0.02	5e-11	-34.2193
GARFIELD-AF registry	1	0	0.02	0	-0.02	5e-11	-34.2193
endogenous thrombin potential	1	0	0.02	0	-0.02	5e-11	-34.2193
arrhythmia burden	1	0	0.02	0	-0.02	5e-11	-34.2193
NT-proBNP	1	0	0.02	0	-0.02	5e-11	-34.2193
Watchman FLX device	1	0	0.02	0	-0.02	5e-11	-34.2193
left inferior pulmonary vein	1	0	0.02	0	-0.02	5e-11	-34.2193
clinical comorbidities	1	0	0.02	0	-0.02	5e-11	-34.2193
TR grade reduction	1	0	0.02	0	-0.02	5e-11	-34.2193
TR phenotype	1	0	0.02	0	-0.02	5e-11	-34.2193
artificial intelligence	1	0	0.02	0	-0.02	5e-11	-34.2193
PULSE2 waveform	1	0	0.02	0	-0.02	5e-11	-34.2193
COOL-AF registry	1	0	0.02	0	-0.02	5e-11	-34.2193
age-sex interaction	1	0	0.02	0	-0.02	5e-11	-34.2193
large-scale unlabeled ECG data	1	0	0.02	0	-0.02	5e-11	-34.2193
body mass index	1	0	0.02	0	-0.02	5e-11	-34.2193
ventricular secondary tricuspid regurgitation	1	0	0.02	0	-0.02	5e-11	-34.2193
12-month clinical success	1	0	0.02	0	-0.02	5e-11	-34.2193
multiple procedures	1	0	0.02	0	-0.02	5e-11	-34.2193
standard-dose DOAC	1	0	0.02	0	-0.02	5e-11	-34.2193
independent adjudication committee	1	0	0.02	0	-0.02	5e-11	-34.2193
diagnostic coronary angiography	1	0	0.02	0	-0.02	5e-11	-34.2193
major stroke	1	0	0.02	0	-0.02	5e-11	-34.2193
lifestyle risk factors	1	0	0.02	0	-0.02	5e-11	-34.2193
hierarchical outcome analysis	1	0	0.02	0	-0.02	5e-11	-34.2193
device-related thrombus	1	0	0.02	0	-0.02	5e-11	-34.2193
left ventricular assist device	1	0	0.02	0	-0.02	5e-11	-34.2193
ROCKET AF trial	1	0	0.02	0	-0.02	5e-11	-34.2193
macrophage infiltration	1	0	0.02	0	-0.02	5e-11	-34.2193
SGLT2 inhibitors	1	0	0.02	0	-0.02	5e-11	-34.2193
electron microscopy	1	0	0.02	0	-0.02	5e-11	-34.2193
diabetic cardiomyopathy	1	0	0.02	0	-0.02	5e-11	-34.2193
cerebral magnetic resonance imaging	1	0	0.02	0	-0.02	5e-11	-34.2193
Farawave system	2	1	0.04	0.02	-0.02	0.5	-1
T-TEER	1	0	0.02	0	-0.02	5e-11	-34.2193
immature collagen fibrils	1	0	0.02	0	-0.02	5e-11	-34.2193
mitral isthmus	1	0	0.02	0	-0.02	5e-11	-34.2193
left atrial posterior wall	1	0	0.02	0	-0.02	5e-11	-34.2193
plasma components	1	0	0.02	0	-0.02	5e-11	-34.2193
70 applications threshold	1	0	0.02	0	-0.02	5e-11	-34.2193
international normalized ratio	1	0	0.02	0	-0.02	5e-11	-34.2193
international multicentre registry	1	0	0.02	0	-0.02	5e-11	-34.2193
cluster correlation	1	0	0.02	0	-0.02	5e-11	-34.2193
UK Biobank	2	1	0.04	0.02	-0.02	0.5	-1
Device-detected atrial arrhythmias	2	1	0.04	0.02	-0.02	0.5	-1
cardiovascular imaging	1	0	0.02	0	-0.02	5e-11	-34.2193
early ablation strategy	1	0	0.02	0	-0.02	5e-11	-34.2193
ST elevation	1	0	0.02	0	-0.02	5e-11	-34.2193
lacunar stroke	1	0	0.02	0	-0.02	5e-11	-34.2193
generalized estimating equations	1	0	0.02	0	-0.02	5e-11	-34.2193
ResNet-50	1	0	0.02	0	-0.02	5e-11	-34.2193
access-site bleeding	1	0	0.02	0	-0.02	5e-11	-34.2193
drug interactions	1	0	0.02	0	-0.02	5e-11	-34.2193
perimitral flutter	1	0	0.02	0	-0.02	5e-11	-34.2193
right superior pulmonary vein	1	0	0.02	0	-0.02	5e-11	-34.2193
bootstrapping	1	0	0.02	0	-0.02	5e-11	-34.2193
conduction block	1	0	0.02	0	-0.02	5e-11	-34.2193
Procedural complications	4	3	0.08	0.06	-0.02	0.75	-0.415037
All-cause mortality	4	3	0.08	0.06	-0.02	0.75	-0.415037
first-pass isolation	3	1	0.06	0.02	-0.04	0.333333	-1.58496
Esophageal injury	3	1	0.06	0.02	-0.04	0.333333	-1.58496
Electroanatomic mapping	3	1	0.06	0.02	-0.04	0.333333	-1.58496
dabigatran	2	0	0.04	0	-0.04	2.5e-11	-35.2193
Guideline-directed medical therapy	2	0	0.04	0	-0.04	2.5e-11	-35.2193
CENTAURI System	2	0	0.04	0	-0.04	2.5e-11	-35.2193
Antiplatelet therapy	2	0	0.04	0	-0.04	2.5e-11	-35.2193
Touch-up ablation	2	0	0.04	0	-0.04	2.5e-11	-35.2193
Renal dysfunction	2	0	0.04	0	-0.04	2.5e-11	-35.2193
smoking	2	0	0.04	0	-0.04	2.5e-11	-35.2193
diagnostic accuracy	2	0	0.04	0	-0.04	2.5e-11	-35.2193
COMBINE AF	2	0	0.04	0	-0.04	2.5e-11	-35.2193
Alcohol consumption	2	0	0.04	0	-0.04	2.5e-11	-35.2193
apixaban	4	2	0.08	0.04	-0.04	0.5	-1
creatinine clearance	2	0	0.04	0	-0.04	2.5e-11	-35.2193
left ventricular ejection fraction	2	0	0.04	0	-0.04	2.5e-11	-35.2193
Focal ablation catheter	2	0	0.04	0	-0.04	2.5e-11	-35.2193
12-month follow-up	2	0	0.04	0	-0.04	2.5e-11	-35.2193
procedure-related adverse events	2	0	0.04	0	-0.04	2.5e-11	-35.2193
futility analysis	2	0	0.04	0	-0.04	2.5e-11	-35.2193
ABC pathway	2	0	0.04	0	-0.04	2.5e-11	-35.2193
Left atrial dwell time	2	0	0.04	0	-0.04	2.5e-11	-35.2193
Win ratio analysis	2	0	0.04	0	-0.04	2.5e-11	-35.2193
left atrial diameter	2	0	0.04	0	-0.04	2.5e-11	-35.2193
Phrenic nerve palsy	4	2	0.08	0.04	-0.04	0.5	-1
NOAH-AFNET 6	2	0	0.04	0	-0.04	2.5e-11	-35.2193
warfarin	2	0	0.04	0	-0.04	2.5e-11	-35.2193
invasive remapping	2	0	0.04	0	-0.04	2.5e-11	-35.2193
Nonvalvular atrial fibrillation	2	0	0.04	0	-0.04	2.5e-11	-35.2193
RE-LY trial	2	0	0.04	0	-0.04	2.5e-11	-35.2193
Vitamin K antagonist	2	0	0.04	0	-0.04	2.5e-11	-35.2193
TactiCath SE catheter	2	0	0.04	0	-0.04	2.5e-11	-35.2193
PolarX cryoballoon	2	0	0.04	0	-0.04	2.5e-11	-35.2193
Atrial fibrillation progression	2	0	0.04	0	-0.04	2.5e-11	-35.2193
ECG-diagnosed atrial fibrillation	2	0	0.04	0	-0.04	2.5e-11	-35.2193
gastrointestinal bleeding	2	0	0.04	0	-0.04	2.5e-11	-35.2193
Anticoagulant switching	2	0	0.04	0	-0.04	2.5e-11	-35.2193
Ablation time	2	0	0.04	0	-0.04	2.5e-11	-35.2193
Persistent atrial fibrillation	10	8	0.2	0.16	-0.04	0.8	-0.321928
Linear ablation	4	1	0.08	0.02	-0.06	0.25	-2
Rhythm control	3	0	0.06	0	-0.06	1.66667e-11	-35.8042
fluoroscopy time	3	0	0.06	0	-0.06	1.66667e-11	-35.8042
rivaroxaban	3	0	0.06	0	-0.06	1.66667e-11	-35.8042
symptomatic atrial fibrillation	4	1	0.08	0.02	-0.06	0.25	-2
Kaplan-Meier analysis	4	1	0.08	0.02	-0.06	0.25	-2
Cardiovascular death	3	0	0.06	0	-0.06	1.66667e-11	-35.8042
Redo ablation	6	3	0.12	0.06	-0.06	0.5	-1
Tissue selectivity	4	1	0.08	0.02	-0.06	0.25	-2
Pulmonary vein reconnection	5	2	0.1	0.04	-0.06	0.4	-1.32193
Procedural time	5	2	0.1	0.04	-0.06	0.4	-1.32193
Implantable cardiac devices	5	2	0.1	0.04	-0.06	0.4	-1.32193
Cryoballoon ablation	9	5	0.18	0.1	-0.08	0.555556	-0.847997
Intracranial hemorrhage	6	2	0.12	0.04	-0.08	0.333333	-1.58496
Major bleeding	9	5	0.18	0.1	-0.08	0.555556	-0.847997
Edoxaban	5	1	0.1	0.02	-0.08	0.2	-2.32193
Catheter ablation	16	12	0.32	0.24	-0.08	0.75	-0.415037
Antiarrhythmic drugs	7	3	0.14	0.06	-0.08	0.428571	-1.22239
Direct oral anticoagulant	7	3	0.14	0.06	-0.08	0.428571	-1.22239
Arrhythmia recurrence	12	7	0.24	0.14	-0.1	0.583333	-0.777608
Arrhythmia-free survival	5	0	0.1	0	-0.1	1e-11	-36.5412
Paroxysmal atrial fibrillation	14	7	0.28	0.14	-0.14	0.5	-1
Pulmonary vein isolation	20	11	0.4	0.22	-0.18	0.55	-0.862496
